# Comparison of radiography and computed tomography for condylar fracture risk assessment in Thoroughbred racehorses

**DOI:** 10.1101/2023.11.09.566089

**Authors:** S. Irandoust, L. O’Neil, C.M. Stevenson, F.M. Franseen, P.H.L. Ramzan, S.E. Powell, S.H. Brounts, S.J. Loeber, D.L. Ergun, R.C. Whitton, C.R. Henak, P. Muir

## Abstract

**Background:** Catastrophic injury has a low incidence but leads to the death of many Thoroughbred racehorses annually. Effective screening for injury risk needs to solve the false negative diagnostic sensitivity problem.

**Objectives:** To determine sensitivity, specificity, and reliability for condylar stress fracture risk assessment from fetlock digital radiographs (DR) and standing computed tomography (sCT) imaging (Asto CT Equina^®^).

**Study design:** Controlled *ex vivo* experiment.

**Methods:** A blinded set of DR and sCT images of the thoracic limb fetlock were prepared from 31 Thoroughbred racehorses and reviewed by four veterinarians. Observers evaluated the condyles and parasagittal grooves (PSG) of the third metacarpal subchondral bone (MC3) for the extent of dense bone and lucency/fissure and assigned a risk assessment grade for condylar stress fracture based on imaging findings. Sensitivity and specificity for detection of subchondral structural changes in the condyles and PSG of the third metacarpal bone and for risk assessment for condylar stress fracture were determined by comparison with a reference assessment. Agreement between each observer and the reference assessment and reliability between observers were determined. Intra-observer repeatability was also assessed.

**Results:** Intra-observer repeatability was identified for both DR and sCT imaging. Sensitivity for detection of structural change was lower than specificity for both imaging methods and all observers. For horses with a normal level of risk, observer assessment often agreed with the reference assessment. Sensitivity for risk assessment was lower than specificity for all observers. For horses with a high risk of serious injury, observers generally underestimated the level of risk. Diagnostic sensitivity of risk assessment was improved with sCT imaging, particularly for horses with elevated risk of injury. Assessment reliability was better with sCT than DR.

**Main limitations:** The *ex vivo* study design influenced DR image sets regarding limb positioning and image contrast compared with *in vivo* DR imaging.

**Conclusions:** Risk assessment through screening with diagnostic imaging is a promising approach to improve injury prevention in racing Thoroughbreds. Knowledge of sensitivity and specificity of fetlock lesion detection by DR and sCT provides critical guidance regarding development of improved screening programs for racehorses using diagnostic imaging. We found improved detection of MC3 subchondral structural change and risk assessment for condylar stress fracture with sCT *ex vivo*.
