## Supplementary File S1 for "Comparison of radiography and computed tomography for condylar fracture risk assessment in Thoroughbred racehorses"

### Sheet: DR Assessment Template
Horse ID	Limb	Digital Radiography - Look at all of the flexed DP images for assessment of the fetlock
Coding	LR, RF, LH, RH	Severity				Severity				Normal - Continue training and racing
		0 - absent				0 - absent				Indeterminate - further imaging recommended
		1 - mild (<33% of the sub-region)				1 - poorly defined, no surrounding increased density,				Strong likelihood of stress crack from subchondral fatigue injury - discontinue fast training until further imaging
		2 - moderate (33%-66% of the subregion)				2 - poorly defined, with surrounding increased density				Stress crack present from subchondral fatigue injury - further imaging recommended to assess significance and discontinue training until further imaging is undertaken
		3 - severe (>66% of the subregion)				3 - well defined, with no surronding increased density,				Overt stress fracture from fatigue injury - Rehabilitation or surgery is required
						4 - well defined, with surrounding increased density
		Note: Scale based on Johnston et al. (2021)				Note: Linear subchondral fissures/lucencies seen radiographically are both indicative of subchondral fatigue injury and a stress crack. The radiographic appearance is influenced by the extent of targeted remodeling of the injury site. Acute fatigue damage/stress crack will appear as a fissure in the radiograph whereas chronic fatigue damage/stress crack that is being remodeled will appear as a lu…				Note: Based on expertise at Newmarket
		Increased metcarpal/metatarsal subchondral density				Focal lucency/fissure				Risk Assessment Grade
		Lateral Condyle	Lateral parasagittal groove	Medial parasagittal groove	Medial Condyle	Lateral Condyle	Lateral parasagittal groove	Medial parasagittal groove	Medial Condyle				Comments
Example	LF	0	1	1	0	2	4	4	2	Stress crack present from subchondral fatigue injury			Biaxial lucencies

### Sheet: sCT Assessment Template
Horse ID	Limb	Standing Computed Tomography
Coding	LR, RF, LH, RH	Severity						Severity						Normal - Continue training and racing
		0 - absent						0 - absent						Indeterminate - further imaging recommended
		1 - mild (<33% of the sub-region)						1 - poorly defined, no surrounding increased density,						Strong likelihood of stress crack from subchondral fatigue injury - discontinue fast training until further imaging
		2 - moderate (33%-66% of the subregion)						2 - well defined, with no surronding increased density						Stress crack present from subchondral fatigue injury - further imaging recommended to assess significance and discontinue training until further imaging is undertaken
		3 - severe (>66% of the subregion)						3 - poorly defined, with surrounding increased density						Overt stress fracture from fatigue injury - Rehabilitation or surgery is required
								4 - well defined, with surrounding increased density				If present, sagittal area of the lucency/fissure in the parasagittal groove (mm2)
		Instructions: Make a 45 degree oblique dorsoproximal palmar/plantardistal reconstruction perpendicular to the palmar/plantar joint surface (see above). Position the sagittal plane over the region to grade, and then assess the subchondral density. Reposition for the next region until all regions are assessed. Scale based on Johnston et al. (2021).				Instructions: Measure the subchondral plate thickness (mm) perpendicular to the articular surface of the condyles in a 45 degree oblique dorsal proximal to palmar/plantar distal reconstruction at the parasagittal grooves (see instructions to the left). Based on Trope et al (2015)		Instructions: Make the assessment using the planes defined for evaluating subchondral density. Linear subchondral fissures and lucencies are both indicative of subchondral fatigue damage. The radiographic appearance is influenced by the extent of targeted remodeling of the injury site. Acute fatigue damage/stress crack will appear as a fissure in the radiograph whereas chronic fatigue damage/stre…				Instructions: Make the assessment using the planes defined for evaluating subchondral density. Identify the parasagittal slice with the maximal area and measure using the closed polygon tool. Based on Dubois et al. (2014).		Note: Based on expertise at Newmarket
		Increased metacarpal/metatarsal subchondral density				Subchondral plate thickness		Focal lucency/fissure				Focal luceny parasagittal area		Risk Assessment Grade
		Lateral Condyle	Lateral parasagittal groove	Medial parasagittal groove	Medial Condyle	Lateral parasagittal groove	Medial parasagittal groove	Lateral Condyle	Lateral parasagittal groove	Medial parasagittal groove	Medial Condyle	Lateral parasagittal groove	Medial parasagittal groove				Comments
Example	LF	0	1	1	0	15	17	2	4	4	2	30	40	Overt stress fracture from fatigue injury			Biaxial lucencies

### Sheet: Postmortem Assessment Template
Horse ID	Limb	Postmortem
Coding	LR, RF, LH, RH	Severity				Severity				Normal - Continue training and racing
		0 - absent				0 - absent				Indeterminate - further imaging recommended
		1 - mild				1 - mild				Strong likelihood of stress crack from subchondral fatigue injury - discontinue fast training until further imaging
		2 - moderate				2 - moderate				Stress crack present from subchondral fatigue injury - further imaging recommended to assess significance and discontinue training until further imaging is undertaken
		3 - severe				3 - severe				Overt stress fracture from subchondral fatigue injury - Rehabilitation or surgery is required
		Note: Lesions typically have a linear shape in the parasagittal groove and a circular shape in the condyle				Note: Lesions typically have a linear shape in the parasagittal groove and a circular shape in the condyle				Note: Based on expertise at Newmarket. Grading considered by combining postmortem evaluation with CT imaging information
		Cartilage lesion				Subchondral bone lesion after cartilage maceration				Risk Assessment Grade
		Lateral Condyle	Lateral parasagittal groove	Medial parasagittal groove	Medial Condyle	Lateral Condyle	Lateral parasagittal groove	Medial parasagittal groove	Medial Condyle				Comments
Example	LF	2	3	3	2	2	4	4	2	Overt stress fracture from fatigue injury			Biaxial lucencies
