## Supplementary File S3 for "Comparison of radiography and computed tomography for condylar fracture risk assessment in Thoroughbred racehorses"

### Sheet: DR scoring vs Gold Standard Ref
Assessment Category	Observer 1	Observer 2	Observer 3	Observer 4
Ability to detect the extent of dense bone in the LC - absent (0)	0.4909	0.0008	<0.0001	<0.0001		Note. P-values were derived from Fisher Exact tests of contigency table data testing each row against the other categories for each observer in turn against the Gold Standard scoring from standing computed tomography combined with pathological assessment of the joint surface.
Ability to detect the extent of dense bone in the LC - Mild (1)	0.7848	0.7989	0.6111	<0.0001
Ability to detect the extent of dense bone in the LC - Moderate (2)	1	0.7315	0.4729	1
Ability to detect the extent of dense bone in the LC - Severe (3)	0.143	0.0529	0.0107	0.605
Ability to detect the extent of dense bone in the LPSG - absent (0)	<0.0001	0.0525	<0.0001	<0.0001
Ability to detect the extent of dense bone in the LPSG - mild (1)	0.0154	0.5996	0.0048	<0.0001
Ability to detect the extent of dense bone in the LPSG - Moderate (2)	1	0.1822	1	0.4872
Ability to detect the extent of dense bone in the LPSG - Severe (3)	0.0102	0.0107	0.0107	0.2308
Ability to detect the extent of dense bone in the MPSG - absent (0)	<0.0001	0.0008	<0.0001	<0.0001
Ability to detect the extent of dense bone in the MPSG - mild (1)	<0.0001	0.0395	<0.0001	<0.0001
Ability to detect the extent of dense bone in the MPSG - moderate (2)	0.1115	0.5077	0.354	1
Ability to detect the extent of dense bone in the MPSG - severe (3)	0.0515	0.1953	0.0525	0.4872
Ability to detect the extent of dense bone in the MC - absent (0)	1	0.0047	<0.0001	<0.0001
Ability to detect the extent of dense bone in the MC - mild (1)	0.5932	0.6111	0.0197	<0.0001
Ability to detect the extent of dense bone in the MC - moderate (2)	0.1379	1	1	0.4872
Ability to detect the extent of dense bone in the MC - severe (3)	0.2955	0.3006	0.1466	0.605
Focal Lucency/Fissure LC - absent (0)	0.2342	0.0005	0.0078	0.6614
Focal Lucency/Fissure LC - poor defin/no sclerosis (1)	1	1	1	1
Focal Lucency/Fissure LC - poor defin/sclerosis (2)	0.0232	1	0.4918	1
Focal Lucency/Fissure LC - well defin/no sclerosis (3)	0.1115	0.024	0.024	1
Focal Lucency/Fissure LC - well defin/sclerosis (4)	0.0511	0.0107	0.0529	0.4872
Focal Lucency/Fissure LPSG - absent (0)	1	1	0.0106	0.2351
Focal Lucency/Fissure LPSG - poor defin/no sclerosis (1)	0.1115	0.0107	1	1
Focal Lucency/Fissure LPSG - poor defin/sclerosis (2)	0.1115	0.2377	1	1
Focal Lucency/Fissure LPSG - well defin/no sclerosis (3)	0.0102	0.0047	0.0047	0.1818
Focal Lucency/Fissure LPSG - well defin/sclerosis (4)	0.611	0.2377	0.6124	1
Focal Lucency/Fissure MPSG - absent (0)	0.0011	0.7802	0.5339	0.2297
Focal Lucency/Fissure MPSG - poor defin/no sclerosis (1)	<0.0001	0.0525	1	1
Focal Lucency/Fissure MPSG - poor defin/sclerosis (2)	0.0515	0.1128	0.1128	1
Focal Lucency/Fissure MPSG - well defin/no sclerosis (3)	0.1115	0.1128	0.1128	1
Focal Lucency/Fissure MPSG - well defin/sclerosis (4)	0.3516	0.354	0.1128	0.2297
Focal Lucency/Fissure MC - absent (0)	1	0.0057	0.0586	0.106
Focal Lucency/Fissure MC - poor defin/no sclerosis (1)	1	1	1	1
Focal Lucency/Fissure MC - poor defin/sclerosis (2)	0.0044	1	0.4918	1
Focal Lucency/Fissure MC - well defin/no sclerosis (3)	0.0515	0.0525	0.0525	0.4872
Focal Lucency/Fissure MC - well defin/sclerosis (4)	0.3516	0.1953	0.1953	0.4872

### Sheet: CT scoring vs Gold Standard Ref
Fisher Exact Contingency	Observer 1	Observer 2	Observer 3
Ability to detect the extent of dense bone in the LC - absent (0)	1	1	0.0001		Note. P-values were derived from Fisher Exact tests of contigency table data testing each row against the other categories for each observer in turn against the Gold Standard scoring from standing computed tomography combined with pathological assessment of the joint surface.
Ability to detect the extent of dense bone in the LC - Mild (1)	0.2035	1	0.0004
Ability to detect the extent of dense bone in the - Moderate (2)	0.2546	0.7622	1
Ability to detect the extent of dense bone in the LC - Severe (3)	1	0.749	0.7723
Ability to detect the extent of dense bone in the LPSG - absent (0)	0.0525	0.4918	0.0001
Ability to detect the extent of dense bone in the LPSG - mild (1)	0.0409	0.1978	0.0048
Ability to detect the extent of dense bone in the LPSG - Moderate (2)	0.0586	0.0311	0.3006
Ability to detect the extent of dense bone in the LPSG - Severe (3)	0.5077	0.3006	0.3006
Ability to detect the extent of dense bone in the MPSG - absent (0)	0.0525	0.2377	<0.0001
Ability to detect the extent of dense bone in the MPSG - mild (1)	0.1919	0.0395	0.0008
Ability to detect the extent of dense bone in the MPSG - moderate (2)	0.7315	0.0731	0.7315
Ability to detect the extent of dense bone in the MPSG - severe (3)	1	1	0.4248
Ability to detect the extent of dense bone in the MC - absent (0)	1	1	0.0001
Ability to detect the extent of dense bone in the MC - mild (1)	0.4462	0.3097	0.0013
Ability to detect the extent of dense bone in the MC - moderate (2)	0.2546	0.0558	0.5541
Ability to detect the extent of dense bone in the MC - severe (3)	1	0.3006	0.749
Focal Lucency/Fissure LC - absent (0)	0.4263	0.0971	0.7946
Focal Lucency/Fissure LC - poor defin/no sclerosis (1)	1	1	1
Focal Lucency/Fissure LC - poor defin/sclerosis (2)	1	1	1
Focal Lucency/Fissure LC - well defin/no sclerosis (3)	1	0.7315	1
Focal Lucency/Fissure LC - well defin/sclerosis (4)	0.0529	0.0529	1
Focal Lucency/Fissure LPSG - absent (0)	0.5824	1	0.4018
Focal Lucency/Fissure LPSG - poor defin/no sclerosis (1)	1	0.2377	1
Focal Lucency/Fissure LPSG - poor defin/sclerosis (2)	1	0.4918	1
Focal Lucency/Fissure LPSG - well defin/no sclerosis (3)	0.3354	0.1822	0.0261
Focal Lucency/Fissure LPSG - well defin/sclerosis (4)	1	1	0.4729
Focal Lucency/Fissure MPSG - absent (0)	1	1	0.5824
Focal Lucency/Fissure MPSG - poor defin/no sclerosis (1)	1	1	1
Focal Lucency/Fissure MPSG - poor defin/sclerosis (2)	1	1	1
Focal Lucency/Fissure MPSG - well defin/no sclerosis (3)	0.7315	1	0.7315
Focal Lucency/Fissure MPSG - well defin/sclerosis (4)	1	0.6713	1
Focal Lucency/Fissure MC - absent (0)	0.7911	0.57	1
Focal Lucency/Fissure MC - poor defin/no sclerosis (1)	1	1	1
Focal Lucency/Fissure MC - poor defin/sclerosis (2)	1	1	1
Focal Lucency/Fissure MC - well defin/no sclerosis (3)	0.2351	1	1
Focal Lucency/Fissure MC - well defin/sclerosis (4)	0.1953	0.0525	1

### Sheet: Observer 1 S&S
Reader 1	Sensitivity (%)/TPR		Specificity (%)/TNR		PPV		NPV		Fisher exact
Contingency	DR	CT	DR	CT	DR	CT	DR	CT	DR	CT
Ability to detect the extent of condylar sclerosis	0.9464	1	_	_	1	1	0	_	1	1
Ability to detect the extent of PSG sclerosis	0.2679	0.8387	_	_	1	1	0	0	1	1
Ability to detect condylar lucency/fissure	0.8	0.913	1	1	1	1	0.9	0.9512	<0.0001	<0.0001
Ability to detect PSG lucency/fissure	1	0.8947	0.6842	1	0.6	1	1	0.9556	<0.0001	<0.0001
Risk assessment Normal	0.9091	1	1	0.65	1	0.6111	0.9444	1	<0.0001	0.0004
Risk assessment Indeterminate	_	_	0.5714	0.9355	0	0	1	1	1	1
Risk assessment Strong likelihood of a stress crack	_	_	0.8929	0.9677	0	0	1	1	1	1
Risk assessment Stress crack present from subchondral fatigue injury	0.1667	0.6429	1	1	1	1	0.6154	0.7727	0.1746	<0.0001
Risk assessment Overt stress fracture from fatigue injury	0.2	0.1667	1	1	1	1	0.8519	0.8333	0.1786	0.1935

### Sheet: Observer 2 S&S
Reader 2	Sensitivity (%)/TPR		Specificity (%)/TNR		PPV		NPV		Fisher exact
Contingency	DR	CT	DR	CT	DR	CT	DR	CT	DR	CT
Ability to detect the extent of condylar sclerosis	0.7097	0.9839	_	_	1	1	0	0	1	1
Ability to detect the extent of PSG sclerosis	0.7581	0.9194	_	_	1	1	0	0	1	1
Ability to detect condylar lucency/fissure	0.08696	0.5652	1	1	1	1	0.65	0.7959	0.1338	<0.0001
Ability to detect PSG lucency/fissure	1	1	0.9767	1	0.95	1	1	1	<0.0001	<0.0001
Risk assessment Normal	1	1	0.8	0.8	0.7333	0.7333	1	1	<0.0001	<0.0001
Risk assessment Indeterminate	_	_	0.6129	0.8065	0	0	1	1	1	1
Risk assessment Strong likelihood of a stress crack	_	_	0.9032	0.871	0	0	1	1	1	1
Risk assessment Stress crack present from subchondral fatigue injury	0.07143	1	1	0.6538	1	0.3571	0.5667	1	0.4516	0.0118
Risk assessment Overt stress fracture from fatigue injury	0	0.1667	1	1	_	1	0.8065	0.8333	1	0.1935

### Sheet: Observer 3 S&S
Reader 3	Sensitivity (%)/TPR		Specificity (%)/TNR		PPV		NPV		Fisher exact
Contingency	DR	CT	DR	CT	DR	CT	DR	CT	DR	CT
Ability to detect the extent of condylar sclerosis	0.5323	0.6129	_	_	1	1	0	0	1	1
Ability to detect the extent of PSG sclerosis	0.3226	0.5645	_	_	1	1	0	0	1	1
Ability to detect condylar lucency/fissure	0.2609	0.913	1	1	1	1	0.6964	0.9512	0.0016	<0.0001
Ability to detect PSG lucency/fissure	0.3684	0.9474	1	1	1	1	0.7818	0.9773	0.0001	<0.0001
Risk assessment Normal	0.8182	0.9091	1	1	1	1	0.9091	0.9524	<0.0001	<0.0001
Risk assessment Indeterminate	_	_	0.4516	0.8387	0	0	1	1	1	1
Risk assessment Strong likelihood of a stress crack	_	_	0.8387	0.9677	0	0	1	1	1	1
Risk assessment Stress crack present from subchondral fatigue injury	0	1	1	0.9412	_	0.9333	0.5484	1	1	<0.0001
Risk assessment Overt stress fracture from fatigue injury	0	0	1	1	_	_	0.8065	0.8065	1	1

### Sheet: Observer 4 S&S
Reader 4	Sensitivity (%)/TPR	Specificity (%)/TNR	PPV	NPV	Fisher exact (p)
Ability to detect the extent of condylar sclerosis	0.075	_	1	0	1
Ability to detect the extent of PSG sclerosis	0.075	_	1	0	1
Ability to detect condylar lucency/fissure	0.25	1	1	0.8421	0.0359
Ability to detect PSG lucency/fissure	0.2222	1	1	0.8108	0.0486
Risk assessment Normal	1	0.1818	0.5	1	0.4789
Risk assessment Indeterminate	_	1	_	1	1
Risk assessment Strong likelihood of a stress crack	_	0.95	0	1	1
Risk assessment Stress crack present from subchondral fatigue injury	0	1	_	0.6	_
Risk assessment Overt stress fracture from fatigue injury	0.3333	1	1	0.8947	0.15
